# Comparative genomics and transcriptomics on salt tolerance of *Vigna luteola*

**DOI:** 10.1101/2025.05.21.653682

**Authors:** Yurie Iki, Fanmiao Wang, Kosuke Ito, Takanori Wakatake, Keitaro Tanoi, Ken Naito

## Abstract

*Vigna luteola*, a wild legume species, shows remarkable variation in salinity tolerance across its natural habitats, with coastal populations exhibiting high tolerance and riverbank populations being sensitive. This intraspecific variation provides a valuable system for investigating the genetic basis of salt tolerance. A major QTL for salt tolerance was previously identified by crossing salt-tolerant and salt-sensitive accessions, but the responsible genes remain unknown. In this study, grafting experiments between the two accessions revealed that the root plays a primary role in salt tolerance by suppressing Na⁺ transport to the shoot. We then conducted root transcriptome analysis and identified four candidate genes located within the QTL and highly expressed under salt stress in the tolerant accession: *CBL-INTERACTING PROTEIN KINASE 6 (CIPK6)*, *CAFFEOYL SHIKIMATE ESTERASE (CSE)*, *FCS-LIKE ZINC FINGER PROTEIN 13 (FLZ13)*, and *DROUGHT-INDUCED 21 (DI21)*. Promoter analysis revealed that the *CIPK6* promoter contains transcription factor binding motifs unique to the salt-tolerant accession, which may contribute to its high expression under salt stress. These findings suggest that *CIPK6* is regulated by *cis*-regulatory differences and is the most promising candidate for the salt-tolerance QTL. The identified genes in this study provide a foundation for developing salt-tolerant crops in the future.
