## Supplemental Tables for "Comparative genomics and transcriptomics on salt tolerance of *Vigna luteola*"

### Sheet: S1
Supplementary Table 1. Gene Ontology list used as related to salt stress
GO terms	GO ID
calcium:sodium antiporter activity	GO:0005432
cellular hyperosmotic salinity response	GO:0071475
cellular response to salt	GO:1902075
cellular response to salt stress	GO:0071472
hyperosmotic salinity response	GO:0042538
hypotonic salinity response	GO:0042539
intracellular sodium ion homeostasis	GO:0006883
negative regulation of cellular hyperosmotic salinity response	GO:1900070
negative regulation of response to salt stress	GO:1901001
positive regulation of response to salt stress	GO:1901002
potassium:sodium symporter activity	GO:0009674
regulation of cellular hyperosmotic salinity response	GO:1900069
regulation of response to salt stress	GO:1901000
response to salt	GO:1902074
response to salt stress	GO:0009651
response to sodium phosphate	GO:1904383
sodium channel activity	GO:0005272
sodium channel inhibitor activity	GO:0019871
sodium ion homeostasis	GO:0055078
sodium ion import across plasma membrane	GO:0098719
sodium ion transmembrane transport	GO:0035725
sodium ion transmembrane transporter activity	GO:0015081
sodium ion transport	GO:0006814
sodium:potassium:chloride symporter activity	GO:0008511
sodium:proton antiporter activity	GO:0015385
solute:sodium symporter activity	GO:0015370
vacuolar sequestering of sodium ion	GO:0043182

### Sheet: S2
Supplementary Table 2. Gene Ontology list used as related to abscisic acid
GO terms	GO ID
(+)-abscisic acid 8'-hydroxylase activity	GO:0010295
(+)-abscisic acid D-glucopyranosyl ester transmembrane transport	GO:1902418
(+)-abscisic acid D-glucopyranosyl ester transmembrane transporter activity	GO:1902417
abscisic acid binding	GO:0010427
abscisic acid biosynthetic process	GO:0009688
abscisic acid catabolic process	GO:0046345
abscisic acid glucose ester beta-glucosidase activity	GO:0051993
abscisic acid glucosyltransferase activity	GO:0010294
abscisic acid homeostasis	GO:1902265
abscisic acid metabolic process	GO:0009687
abscisic acid transmembrane transporter activity	GO:0090440
abscisic acid transport	GO:0080168
abscisic acid-activated signaling pathway	GO:0009738
abscisic acid-activated signaling pathway involved in stomatal movement	GO:1901527
abscisic aldehyde oxidase activity	GO:0010293
cellular response to abscisic acid stimulus	GO:0071215
negative regulation of abscisic acid biosynthetic process	GO:0090359
negative regulation of abscisic acid-activated signaling pathway	GO:0009788
positive regulation of abscisic acid biosynthetic process	GO:0010116
positive regulation of abscisic acid-activated signaling pathway	GO:0009789
regulation of abscisic acid biosynthetic process	GO:0010115
regulation of abscisic acid-activated signaling pathway	GO:0009787
response to abscisic acid	GO:0009737

### Sheet: S3
Supplementary Table 3. Read stats
	Sensitive accession	Tolerant accession (Noda et al., 2025)
Number of reads	4645026	3096672
Mean	8487.3	10485
N50	15548	32229
Max	256069	289748
Mean quality score	11.27	10
Total bases	39423884020	32470981924

### Sheet: S4
Supplementary Table 4. Assembly stats
	Sensitive accession		Tolerant accession (Noda et al., 2025)
	contig	scaffold	contig	scaffold
Number of sequences	210	11	146	11
Total length	496200576	486.5 Mbp	515.7 Mbp	490.7 Mbp
N50 length	11595504	42.9 Mbp	26.6 Mbp	45.5 Mbp
Gap	0	11.8 Kbp	0	45.0 Kbp
BUSCO	-	99.2	-	99.3*
*To compare the genome completeness between the two accessions, the tolerant accession genome was re-analyzed with the new version of BUSCO (5.8.3).

### Sheet: S5
Supplementary Table 5. Mean log2-centered cpm of candidate cluster genes within QTL (Saltol1.1)
Gene ID	Ortholog in Arabidopsis	Gene Name	Description	salt-tolerant accesion										salt-sensitive accesion
				Ctrl					Salt					Ctrl					Salt
				1D	1N	2D	2N		1D	1N	2D	2N		1D	1N	2D	2N		1D	1N	2D	2N
Viglu256296.01G0396300.1	AT4G30960.1	SOS3-interacting protein 3	Encodes CBL-interacting protein kinase 6 (CIPK6). Required for development and salt tolerance. The mRNA is cell-to-cell mobile.	0.176992	0.251654	0.234481	0.0529562		0.947575	0.626785	0.644565	0.147814		-0.193911	-0.205467	-0.180049	-0.211678		-0.387144	-0.833583	-0.680504	-0.390486
Viglu256296.01G0398600.1	AT1G16030.1	heat shock protein 70B	NULL	-0.13866	-3.26459	0.17201	-3.12667		4.85639	-1.05733	4.17762	-1.11293		-1.08344	-2.82316	-0.513241	-2.47459		3.5028	-0.369915	2.86221	0.393499
Viglu256296.01G0399100.2	AT3G18430.1	Calcium-binding EF-hand family protein	NULL	-0.616828	-0.463606	-0.601255	-0.0926439		1.73597	0.756877	0.762577	0.458901		-0.89422	-0.610913	-0.87075	-0.655412		1.31189	0.0163018	0.3691	-0.605998
Viglu256296.01G0405300.1	AT4G25780.1	CAP (Cysteine-rich secretory proteins, Antigen 5, and Pathogenesis-related 1 protein) superfamily protein	NULL	1.05462	-1.91215	1.71942	-1.15148		2.5817	2.16144	2.3387	2.2054		-0.396538	-2.18882	1.02519	-0.417336		-0.0975758	-2.2252	-1.95681	-2.74057
Viglu256296.01G0408700.2	AT5G57410.3	Afadin/alpha-actinin-binding protein	Encodes a microtubule-associated protein.	0.0487025	0.239538	0.257211	0.196399		0.244096	0.63906	0.202242	0.381881		-0.291969	-0.167701	-0.125228	-0.186167		-0.345211	-0.515313	-0.351871	-0.225669
Viglu256296.01G0408900.1	AT3G02920.1	Replication protein A, subunit RPA32	NULL	0.423813	0.188443	0.596265	0.22073		0.406159	0.461804	0.418975	0.461856		-0.176138	-0.0482502	-0.18191	-0.223582		-0.025735	-0.942528	-0.923051	-0.656851
Viglu256296.01G0410700.1	AT5G57280.1	S-adenosyl-L-methionine-dependent methyltransferases superfamily protein	Gene encodes a methyltransferase-like protein involved in pre-rRNA processing.	0.139875	0.314367	0.243996	0.163474		-0.121593	0.636086	-0.221059	0.462859		-0.46959	-0.0700583	-0.119559	0.178502		-0.245255	-0.299429	-1.04253	0.449919
Viglu256296.01G0410900.1	AT2G19080.1	metaxin-related	NULL	0.322258	0.537067	0.380834	0.259595		0.391639	0.177193	0.385553	0.263542		-0.273973	-0.513651	-0.191363	-0.171538		-0.430986	-0.761655	-0.095341	-0.279173
Viglu256296.01G0411600.1	AT4G25850.2	OSBP(oxysterol binding protein)-related protein 4B	NULL	0.147895	0.536413	0.589684	0.363579		0.593623	0.134924	0.31519	0.0822048		-0.391887	-0.560044	-0.0617994	-0.14789		-0.421935	-0.605237	-0.357747	-0.216976
Viglu256296.01G0413000.1	AT1G52760.1	lysophospholipase 2	Encodes caffeoyl shikimate esterase and is involved in lignin biosynthesis. CSE converts caffeoyl shikimate to caffiate. Loss of function mutations have reduced lignin content and collapsed vessel elements. It is also reported to function as a lysophospholipase 2 (LysoPL2) involved in tolerance to cadmium-induced oxidative stress. Binds Acyl-CoA-binding protein 2 (ACBP2).	0.279707	-0.376978	-0.0405883	-0.172737		1.06732	0.0313754	0.657969	-0.141684		0.196541	-0.718468	0.222808	0.127332		0.498094	-0.760533	0.0351887	-0.905349
Viglu256296.01G0414800.1	AT5G14290.1	Mitochondrial ribosomal protein L37	NULL	1.06925	1.27131	1.36297	1.33577		0.860729	0.542522	1.00726	1.12731		0.115983	-1.50858	-2.65923	-1.07415		-1.32292	0.214011	-1.06258	-1.27968
Viglu256296.01G0417400.2	AT3G47590.1	alpha/beta-Hydrolases superfamily protein	NULL	0.341223	0.0899886	0.443888	-0.10624		0.562071	0.160774	0.152858	0.255519		-0.258956	-0.00438939	-0.104642	-0.514164		-0.170656	-0.458382	-0.319711	-0.0691797
Viglu256296.01G0421000.1	AT2G31670.1	Stress responsive alpha-beta barrel domain protein	NULL	0.154254	0.18341	0.202934	0.0950357		0.103533	0.0244372	0.357517	0.214408		-0.0359574	-0.0161573	0.0252861	0.0665408		-0.193342	-0.467041	-0.223049	-0.491809
Viglu256296.01G0423000.2	AT1G19110.1	inter-alpha-trypsin inhibitor heavy chain-related	NULL	0.480156	-0.0187114	0.425099	0.310593		0.618359	-0.104534	0.730361	0.0609019		-0.478044	-0.557557	-0.493248	-0.812732		-0.391174	0.214398	0.281665	-0.265531
Viglu256296.01G0424800.1	AT1G74940.1	FCS-LIKE ZINC FINGER PROTEIN 13	Interacts with FLC and ABI5 to negatively regulate flowering time.	-0.487976	-0.17827	0.282858	-0.0680342		0.885872	0.220862	0.890075	0.199339		-0.502083	0.0611118	0.00523377	0.0133742		0.105203	-0.44541	-0.510235	-0.47192
Viglu256296.01G0428300.1	AT2G26210.1	Ankyrin repeat family protein	NULL	0.350994	0.42399	0.435002	0.405634		0.567293	0.453118	0.55085	0.298009		-0.276007	-0.7848	-0.310261	-0.673549		-0.352918	-0.537175	-0.325368	-0.224812
Viglu256296.01G0433000.3	AT2G47070.1	squamosa promoter binding protein-like 1	member of SPL gene family, encodes DNA binding proteins and putative transcription factors. All have the SBP-box, which encodes the SBP-domain, required for and sufficient for interaction with DNA.	1.37157	0.71599	1.36804	1.10036		1.16638	1.47668	1.42099	1.57866		-1.41198	-1.67464	-1.36414	-1.76872		-0.803546	-1.07586	-0.89908	-1.20071
Viglu256296.01G0436500.1	AT3G17130.1	Plant invertase/pectin methylesterase inhibitor superfamily protein	NULL	-0.118621	-0.72088	0.867809	-1.1935		3.37936	1.05001	2.69034	0.773344		-1.17978	-1.12173	-0.925429	-1.32411		0.827273	-1.82798	-0.302127	-0.873985
Viglu256296.01G0436800.1	AT4G21800.1	P-loop containing nucleoside triphosphate hydrolases superfamily protein	Encodes QQT2. Required for early embryo development. qqt1 mutant lines are embryo-defective. Participates in the organization of microtubules during cell division. Interacts with QQT1 (encoded by AT5G22370).	0.108219	0.205576	0.197611	0.0221511		0.233993	0.340648	0.0427876	0.187791		-0.411015	-0.0128003	0.0118619	-0.0852943		-0.270195	-0.25682	-0.439273	0.124759
Viglu256296.01G0439100.1	AT3G16990.1	Haem oxygenase-like, multi-helical	NULL	0.132264	0.133407	0.305172	0.241051		0.905278	0.842688	0.870982	1.09881		-0.701497	-1.78884	-0.887538	-1.05343		0.0660059	0.0683806	-0.288869	0.0561425
Viglu256296.01G0439400.1	NA	NA	NA	0.115794	-0.127646	0.305879	0.0441143		-0.162931	0.252207	1.54861	0.691315		-0.333418	-0.333418	-0.333418	-0.333418		-0.333418	-0.333418	-0.333418	-0.333418
Viglu256296.01G0439500.1	NA	NA	NA	0.536212	-0.705395	0.34674	0.570186		-0.0556904	0.231795	1.46034	1.35355		0.4581	-2.57932	-0.0703517	0.177241		-0.53175	-0.616196	-0.314658	-0.260795
Viglu256296.01G0443500.3	AT4G16060.1	NULL	NULL	0.480826	-1.11509	0.19925	-0.689744		2.05634	0.438799	1.94524	0.493717		-1.39774	-1.71337	-0.668917	-1.24165		1.04554	-0.790706	1.47238	-0.514879
Viglu256296.01G0445200.1	AT1G07770.1	ribosomal protein S15A	Encodes cytoplasmic ribosomal protein S15a.	-0.0662442	0.174434	-0.114275	0.337		0.149714	0.230874	0.319381	0.709201		-0.582525	-0.0767794	0.187076	0.232211		0.0304405	-0.250397	-0.526096	-0.754015
Viglu256296.01G0445600.1	AT4G15910.1	drought-induced 21	encodes a gene whose transcript level in root and leaves increases to progressive drought stress. The transcript level is also affected by changes of endogenous or exogenous abscisic acid level. It appears to be a member of plant-specific gene family that includes late embryo-abundant and zinc- IAA-induced proteins in other plants. The mRNA is cell-to-cell mobile.	-2.64785	-2.57563	-2.74111	-2.83896		4.60098	2.54189	4.17436	2.49125		-3.0922	-3.71119	-3.11204	-3.56733		2.51268	2.57937	2.95471	2.43106
Viglu256296.01G0445800.1	AT3G06890.1	NULL	NULL	-0.49112	-0.153559	0.0302896	-0.171754		1.23754	0.318523	1.28344	0.481338		-0.578516	-0.199961	-0.709544	-0.808512		0.475553	-0.167666	0.484377	-1.03043
Viglu256296.01G0447000.1	AT5G27690.1	Heavy metal transport/detoxification superfamily protein	NULL	0.0557629	-0.0498749	0.337119	0.222285		-0.716103	0.338047	-0.0280975	1.02398		-0.335273	0.0235934	-0.0760625	0.651619		0.181861	-0.60592	-1.15139	0.128455

### Sheet: S6
Supplementary Table 6. Number of genes containing motifs unique to the tolerant accession promoter of candidate genes. (Motifs significantly enriched in cluster 14 are highlighted)
Promoter	motif name	Number of hit genes in cluster 14	hit gene rate in cluster 14	Number of hit genes in control	Hit gene rate in control	binominal distribution test
Tolerant_CIPK6	PIF7	115	0.286783	6658	0.216239	0.000359692
Tolerant_CIPK6	bHLH77	133	0.331671	8041	0.261156	0.000698036
Tolerant_CIPK6	bHLH31	123	0.306733	7584	0.246314	0.00252453
Tolerant_CIPK6	SPL15	69	0.17207	4466	0.145047	0.056631
Tolerant_CIPK6	MYB118	149	0.371571	10382	0.337187	0.066479
Tolerant_CIPK6	MYB119	130	0.32419	9012	0.292692	0.0758477
Tolerant_CIPK6	TCP17	117	0.291771	8248	0.267879	0.128311
Tolerant_CIPK6	MYB77	243	0.605985	17974	0.583761	0.17024
Tolerant_CIPK6	At5g08330	86	0.214464	6645	0.215817	0.497465
Tolerant_CIPK6	At1g72010	82	0.204489	6782	0.220266	0.756895
Tolerant_CIPK6	At2g45680	85	0.21197	7150	0.232218	0.815728
Tolerant_CIPK6	At1g69690	84	0.209476	7087	0.230172	0.822196
Tolerant_CSE	TCX2	396	0.987531	22534	0.731861	0
Tolerant_CSE	TSO1	397	0.990025	22161	0.719747	0
Tolerant_CSE	LMI1	385	0.9601	26985	0.876421	1.64977e-09
Tolerant_CSE	BIM1	126	0.314214	7067	0.229523	3.89114e-05
Tolerant_CSE	PIF7	115	0.286783	6658	0.216239	0.000359692
Tolerant_CSE	bZIP28	140	0.349127	8684	0.28204	0.00142721
Tolerant_CSE	bHLH31	123	0.306733	7584	0.246314	0.00252453
Tolerant_CSE	ATHB7	305	0.760599	21625	0.702338	0.00396691
Tolerant_CSE	HAT22	265	0.660848	18471	0.599903	0.00517178
Tolerant_CSE	GBF6	167	0.416459	11057	0.35911	0.00766166
Tolerant_CSE	JKD	379	0.945137	28277	0.918383	0.0159107
Tolerant_CSE	SPL15	69	0.17207	4466	0.145047	0.056631
Tolerant_CSE	AT1G66420	267	0.665835	19386	0.62962	0.0593298
Tolerant_CSE	TGA10	123	0.306733	8954	0.290809	0.223508
Tolerant_CSE	MYB52	89	0.221945	6452	0.209549	0.248956
Tolerant_CSE	MYB1	105	0.261845	7728	0.250991	0.285897
Tolerant_CSE	TGA5	101	0.25187	7568	0.245794	0.363465
Tolerant_CSE	HSFB4	153	0.381546	11573	0.375869	0.385854
Tolerant_CSE	SPL13	49	0.122195	4161	0.135141	0.750418
Tolerant_CSE	DEL2	228	0.568579	19487	0.6329	0.995302
Tolerant_FLZ13	MYB93	304	0.758105	21698	0.704709	0.00736835
Tolerant_FLZ13	GBF6	167	0.416459	11057	0.35911	0.00766166
Tolerant_FLZ13	GBF5	144	0.359102	9384	0.304774	0.00848822
Tolerant_FLZ13	HY5	89	0.221945	6057	0.19672	0.0926589
Tolerant_FLZ13	TGA4	128	0.319202	9165	0.297662	0.159113
Tolerant_FLZ13	bZIP53	146	0.36409	10577	0.343521	0.17858
Tolerant_FLZ13	bZIP48	118	0.294264	9095	0.295388	0.494863
Tolerant_FLZ13	AGL25	365	0.910224	28057	0.911237	0.503069
Tolerant_FLZ13	ASHR1	187	0.466334	14494	0.470737	0.54999
Tolerant_FLZ13	bZIP44	121	0.301746	10394	0.337577	0.929445
Tolerant_FLZ13	HAP3	119	0.296758	10388	0.337382	0.953416
Tolerant_DI21	MYB116	199	0.496259	13907	0.451673	0.0327868
Tolerant_DI21	MYB62	229	0.571072	16785	0.545145	0.137164
Tolerant_DI21	BOS1	229	0.571072	16873	0.548003	0.163957
